# The heterochronic activation of TGF-β signaling drives the diversity of the avian sterna

**DOI:** 10.1101/2025.09.26.678725

**Authors:** Seung June Kwon, Zhaonan Zou, Mizuki Honda, Shiro Egawa, Shinya Oki, Yuji Atsuta

**Author notes:** Correspondence (Y.A.).

## Abstract

Adaptive evolution has driven the diversification of vertebrate skeletal morphology, enabling a wide array of locomotor modes and lifestyles. In volant birds (carinates), the sternum develops a ventral keel that provides an attachment site for massive pectoral muscles essential for powered flight. In contrast, flightless ratites have lost both flight capability and the keel, resulting in a striking morphological contrast between their sterna. Here, we interrogated the cellular and molecular basis underlying this morphological divergence by using chicken embryos as a carinate model and emu embryos as a ratite model. Through a series of analyses including spatiotemporal transcriptomics and a spheroid culture system, we found that TGF-β signaling, which promotes proliferation of ventral sternal chondroprogenitors, is activated in both species until the stage when the left and right sternal progenitors meet; however, in chicken this activation persists beyond this stage, driving ventral extension of the keel primordium, whereas in emu it shuts off early, culminating in the absence of a protruding keel. Together, our findings suggest that skeletal morphological changes associated with behavioral transitions can arise from heterochrony in developmental signaling, thereby deepening our understanding of the evolutionary logic shaping skeletal diversification.
