## Supplementary Data 2 for "The heterochronic activation of TGF-β signaling drives the diversity of the avian sterna"

### Sheet: Sheet1
Supplementary Data 2. Primer and probe sequences used for ISH and expression plasmid
Chicken
Gene	Primer-F	Primer-R	Probe
TGFBI	atagaattcagaacttgaacaggccgggta	atactcgagcactttgggagcctggtttt	agaacttgaacaggccgggtaccttcactgtgtttgctccaaccaacgaagctttccgagccatgccacagggggaactcaacaaactgatgggtaacgccaaggagcttgccagcatcctcaagttccacatggctgatgagatcctggtgagcggcgcggtcagcgctcttgtgcggctcaagtccatgcagggagacaagctggaagtcagcatgaaaaaccacgtaatacatgtcaacaaggagcccgttgctgaaagcgacatcatggccacgaacggtgtgattcatgctgtcagctccgtcttgcagcctcaggcttcaaggccacaagaaagaggtgacgagcctgcagaccctgcattagagatcttcaaacaggcatctgctctatcta…
LTBP1	atagaattcgccacgggttctgtgaaaac	atactcgagcgcttttctgttgcgtccaa	gccacgggttctgtgaaaacatggacggctcctaccgctgcctctgttaccagggctatcaggactcacaggatgggcaagggtgtacagatgtgaatgaatgtgaaatgctgagcggggtttgtggcgaagccctctgtgaaaacgttgatggttctttcctgtgcctgtgttctgatgaaaaccaggagtacgatcccatgaccggacagtgtcgcttccgtacctcatcagaattgccaatagagcctgatcaacatgaagatggaaagaaggagtgctactacaatctgaatgatgctaacttctgtgacaatgtgcttgcgtccaatgtaaccaaacaagaatgctgctgtactttgggtgctggctggggtgataactgtgaaatcttcccat…
TGFB2	atactcgagcggcgatggagaaaaatgc	atagaattcgtagtagaggatggtgagggg	cggcgatggagaaaaatgcgtccaacttggtgaaggctgagttcagggtcttccgcctgcagaactcaaaggcgcgggtctcggagcagcggatagagctgtaccaggttctgaaatccaaagaattatcatcaccaggacagcgttacattgacagcaaagtggttaaaacaagagctgaaggagaatggttgtcttttgatgtcactgaggctgtacatgaatggctccatcacagagacaggaaccttggatttaagataagcttacattgtccatgctgcacctttgtgccttccaataattatatcatcccaaataaaagtgaggagcttgaagcaagatttgcaggtattgatgactacacatattccagtggtgatgtgaaagctttaaagt…
Emu
Gene	Primer-F	Primer-R	Probe
TGFBI	ataatcgatcttcacggtgtttgctccaac	ataacgcgtctggagtagacgggtgctag	cttcacggtgtttgctccaacaaacgaagctttccgagctatgccacaaggggaactgaacaagctaatgggtaacgccaaagaacttgccaacatcctcaagttccacgttgccgacgagatcgtggttagcggcgccattggggctctcgtccgactgaagtccatgcagggagacaagctggaagtcagcgtgaaaaaccacgtaatacatgtcaacaaggagcctgttgctgaaggtgatatcatggccacgaacggtgtgatttatgccgtgaactcggtcttacagccccaggcctcaaggccccaagaaagaggtgatgagccagcagatcccgcgttagaaatcttcaaacaggcatctgcattatccaaggttactcaaaggaatcctcg…
LTBP1	ataatcgatcaatggttctggacgcaacag	ataacgcgtggtgccttctcttctccagt	caatggttctggacgcaacagaaaagcgatgcatcagaccagcagattcaagtgaacaaactgaagaaacagaggtctaccaggacctttgctggcagcatctgagtgacgattttgtttgtagtcgacctctggttggaaagcagactacatatactgagtgctgttgcttatatggcgaagcctggggcatgcagtgcgcactgtgtcctatgaaagagtcagaggattatgcccagctgtgcaacattcctgttccaggatctcgacggccatatggacgagatgctttggttgactttgaggagcactacactccagaaactaatccatactttgttgaagaccgttttctgaacagctttgaggagttacaagcagaggaatgtggtattctga…
TGFB2	atactcgagcggcgatggagaaaaatgc	atagaattcgtagtagaggatggtgagggg	gcgatggagaaaaatgcttccaacttggtgaaggcagagtttagagtctttcgactgcagaactcaaaggcgcgggtatcagaacaacggatagaactgtatcaggttctaaaatccaaagaattatcatcaccaggacagcgctacattgacagcaaagtagttaaaacaagagctgaaggagaatggttatcttttgatgtcactgaggctgtacacgaatggcttcatcacagagacaggaaccttggatttaagataagtttacattgtccatgctgcaccttcgtgccttccaataattatatcatcccaaataaaagtgaggagcttgaagcaagatttgcaggtattgatgactacacatattccagtggtgatgtgaaagctttaaagtcc…
dnTGFBR1
Primer-F	agaattacgcgtgctagcaccatggaggcggcggtc
Primer-R	gggatcgatgaattctagttagtgatgatggtggtgatgca
