## Supplementary Data 4 for "The heterochronic activation of TGF-β signaling drives the diversity of the avian sterna"

### Sheet: v005-b-b
Supplementary Data 3. Enriched GO terms at St. 36 chicken ventral SPs
Analysis Type:	PANTHER Overrepresentation Test (Released 20240226)
Annotation Version and Release Date:	GO Ontology database DOI: 10.5281/zenodo.10536401 Released 2024-01-17
Analyzed List:	v005.txt (Gallus gallus)
Reference List:	all.txt (Gallus gallus)
Test Type:	BINOMIAL
Correction:	BONFERRONI
Bonferroni count:	3900
GO biological process complete	all.txt - REFLIST (12727)	v005.txt (81)	v005.txt (expected)	v005.txt (over/under)	v005.txt (fold Enrichment)	v005.txt (P-value)	Hierarchy (panther)
external encapsulating structure organization (GO:0045229)	93	9	0.59	+	15.21	3.76e-05
extracellular matrix organization (GO:0030198)	93	9	0.59	+	15.21	3.76e-05	top1
extracellular structure organization (GO:0043062)	95	9	0.6	+	14.89	4.51e-05
skeletal system development (GO:0001501)	122	9	0.78	+	11.59	0.000373	top2
central nervous system development (GO:0007417)	185	10	1.18	+	8.49	0.0012	top3
regulation of cell migration (GO:0030334)	207	9	1.32	+	6.83	0.0282	top4
positive regulation of cell population proliferation (GO:0008284)	210	9	1.34	+	6.73	0.0316	top5
regulation of cell population proliferation (GO:0042127)	340	14	2.16	+	6.47	0.000124
regulation of cell motility (GO:2000145)	221	9	1.41	+	6.4	0.0473
nervous system development (GO:0007399)	609	16	3.88	+	4.13	0.00504
anatomical structure morphogenesis (GO:0009653)	631	15	4.02	+	3.74	0.0377
system development (GO:0048731)	932	20	5.93	+	3.37	0.0045
multicellular organism development (GO:0007275)	1059	22	6.74	+	3.26	0.00196
developmental process (GO:0032502)	1535	27	9.77	+	2.76	0.00185
anatomical structure development (GO:0048856)	1377	24	8.76	+	2.74	0.012	top6
Unclassified (UNCLASSIFIED)	2915	17	18.55	-	0.92	0
